# A targeted plasma-proteomic axis separates autoimmune thyroid disease from growth-hormone deficiency

**DOI:** 10.64898/2026.07.27.741048

**Authors:** Eunjeong Han, Jaeho Ji, Yunho Choi, Jumin Park, Heejin Lee, Sujin Park, Ahrum Son, Sukdong Yoo, Chong Kun Cheon, Hyunsoo Kim

**Affiliations:** Graduate School of Life Sciences, Chungnam National University, Daejeon 34134, Republic of Korea; Department of Convergent Bioscience and Informatics, Chungnam National University, Daejeon 34134, Republic of Korea; Institute of Molecular Life Sciences, Chungnam National University, Daejeon 34134, Republic of Korea; Graduate School of Medical Science, University of Ulsan, Ulsan 44610, Republic of Korea; Department of Pediatrics, Pusan National University School of Medicine, Pusan National University Children’s Hospital, Yangsan 50612, Republic of Korea; Research Institute for Convergence of Biomedical Science and Technology, Pusan National University Yangsan Hospital, Yangsan 50612, Republic of Korea; Department of Bio-AI Convergence, Chungnam National University, Daejeon 34134, Republic of Korea; Protein Design Institute, Chungnam National University, Daejeon 34134, Republic of Korea; SCICS, Daejeon 34134, Republic of Korea

**Keywords:** Targeted proteomics, Plasma biomarkers, Autoimmune thyroid disease, Growth-hormone deficiency, Machine-learning classification

## Abstract

Targeted mass spectrometry (multiple-reaction monitoring, MRM) enables reproducible, multiplexed quantification of plasma proteins, but whether a fixed targeted panel can resolve endocrine disorders with overlapping systemic features is unknown. We analyzed a 256-protein targeted panel (1,894 peptides; 3,790 transitions) quantified in 57 participants spanning autoimmune thyroid disease (Hashimoto’s thyroiditis, n=7; Graves’ disease, n=5) and growth-hormone deficiency (GHD; partial, n=26; complete, n=19). Protein abundances were obtained by transition summation, log2 transformation, and per-sample median normalization. We applied unsupervised analysis (PCA, PERMANOVA), differential expression (limma), an ordered severity-trend test, and leave-one-out cross-validated classification with feature selection performed strictly inside each fold. All 256 proteins were quantified in every sample (median inter-sample r=0.875). PC1 (36% variance) separated autoimmune thyroid disease from GHD (p=0.016), whereas the global four-group structure was not significant (PERMANOVA p=0.17). No protein reached FDR<0.05, but the autoimmune-versus-GHD contrast was strongly enriched for low p-values (26 proteins at p<0.05; binomial p=5.4×10^−4^). The signal was biologically coherent: immunoglobulin/B-cell-receptor proteins, including CD79A, were lower, whereas proteasome subunits (PSMC5, PSMC3) and the NF-κB subunit RELA were higher in autoimmune disease. A cross-validated classifier separated the two classes (AUC 0.72; permutation p=0.05; eight proteins selected in all folds), whereas GHD severity was not predictable (AUC 0.31). A fixed 256-protein targeted panel reproducibly captures an immunoglobulin/B-cell-receptor and proteasome/NF-κB axis that distinguishes autoimmune thyroid disease from GHD but cannot resolve within-class severity.
