## Supplementary material for "A targeted plasma-proteomic axis separates autoimmune thyroid disease from growth-hormone deficiency": Table S1

### Sheet: Table S1
	Replicate	Group	Sample id	Group name	Disease class
	1	1	S1	Hashimoto's thyroiditis	Autoimmune thyroid
	2	2	S2	Graves' disease	Autoimmune thyroid
	3	3	S3	GH deficiency (partial)	GH deficiency
	4	3	S4	GH deficiency (partial)	GH deficiency
	5	3	S5	GH deficiency (partial)	GH deficiency
	6	3	S6	GH deficiency (partial)	GH deficiency
	7	4	S7	GH deficiency (complete)	GH deficiency
	8	4	S8	GH deficiency (complete)	GH deficiency
	9	1	S9	Hashimoto's thyroiditis	Autoimmune thyroid
	12	3	S12	GH deficiency (partial)	GH deficiency
	13	3	S13	GH deficiency (partial)	GH deficiency
	14	3	S14	GH deficiency (partial)	GH deficiency
	15	4	S15	GH deficiency (complete)	GH deficiency
	16	4	S16	GH deficiency (complete)	GH deficiency
	17	4	S17	GH deficiency (complete)	GH deficiency
	18	1	S18	Hashimoto's thyroiditis	Autoimmune thyroid
	21	3	S21	GH deficiency (partial)	GH deficiency
	22	3	S22	GH deficiency (partial)	GH deficiency
	23	3	S23	GH deficiency (partial)	GH deficiency
	24	4	S24	GH deficiency (complete)	GH deficiency
	25	4	S25	GH deficiency (complete)	GH deficiency
	28	3	S28	GH deficiency (partial)	GH deficiency
	29	3	S29	GH deficiency (partial)	GH deficiency
	30	3	S30	GH deficiency (partial)	GH deficiency
	31	3	S31	GH deficiency (partial)	GH deficiency
	34	4	S34	GH deficiency (complete)	GH deficiency
	35	4	S35	GH deficiency (complete)	GH deficiency
	36	1	S36	Hashimoto's thyroiditis	Autoimmune thyroid
	37	2	S37	Graves' disease	Autoimmune thyroid
	38	4	S38	GH deficiency (complete)	GH deficiency
	40	4	S40	GH deficiency (complete)	GH deficiency
	41	3	S41	GH deficiency (partial)	GH deficiency
	42	3	S42	GH deficiency (partial)	GH deficiency
	43	3	S43	GH deficiency (partial)	GH deficiency
	44	1	S44	Hashimoto's thyroiditis	Autoimmune thyroid
	46	4	S46	GH deficiency (complete)	GH deficiency
	47	4	S47	GH deficiency (complete)	GH deficiency
	48	4	S48	GH deficiency (complete)	GH deficiency
	49	3	S49	GH deficiency (partial)	GH deficiency
	50	3	S50	GH deficiency (partial)	GH deficiency
	51	3	S51	GH deficiency (partial)	GH deficiency
	52	3	S52	GH deficiency (partial)	GH deficiency
	53	1	S53	Hashimoto's thyroiditis	Autoimmune thyroid
	54	2	S54	Graves' disease	Autoimmune thyroid
	55	4	S55	GH deficiency (complete)	GH deficiency
	56	4	S56	GH deficiency (complete)	GH deficiency
	57	4	S57	GH deficiency (complete)	GH deficiency
	58	3	S58	GH deficiency (partial)	GH deficiency
	61	3	S61	GH deficiency (partial)	GH deficiency
	62	1	S62	Hashimoto's thyroiditis	Autoimmune thyroid
	63	2	S63	Graves' disease	Autoimmune thyroid
	64	2	S64	Graves' disease	Autoimmune thyroid
	65	4	S65	GH deficiency (complete)	GH deficiency
	66	4	S66	GH deficiency (complete)	GH deficiency
	67	3	S67	GH deficiency (partial)	GH deficiency
	68	3	S68	GH deficiency (partial)	GH deficiency
	69	3	S69	GH deficiency (partial)	GH deficiency
