## Supplementary material for "A targeted plasma-proteomic axis separates autoimmune thyroid disease from growth-hormone deficiency": Table S4

### Sheet: Table S4
uniprot_acc	protein_id	gene	full_name	delta_complete_minus_partial	JT_z	JT_p_value	FDR
Q13586	STIM1	STIM1	Stromal interaction molecule 1	0.398091	2.89547	0.00378594	0.471964
P62195	PRS8	PSMC5	26S proteasome regulatory subunit 8	0.16605	2.50481	0.0122517	0.471964
A0M8Q6	IGLC7	IGLC7	Immunoglobulin lambda constant 7	0.472179	2.45885	0.0139383	0.471964
Q13115	DUS4	DUSP4	Dual specificity protein phosphatase 4	0.40271	2.45885	0.0139383	0.471964
Q00169	PIPNA	PITPNA	Phosphatidylinositol transfer protein alpha isoform	0.221607	2.34395	0.0190807	0.471964
Q8NDV7	TNR6A	TNRC6A	Trinucleotide repeat-containing gene 6A protein	-0.306834	-2.32097	0.0202884	0.471964
Q13177	PAK2	PAK2	Serine/threonine-protein kinase PAK 2	-0.183504	-2.29799	0.0215623	0.471964
O75530	EED	EED	Polycomb protein EED	-0.621735	-2.25203	0.0243203	0.471964
P31946	1433B	YWHAB	14-3-3 protein beta/alpha	-0.293516	-2.25203	0.0243203	0.471964
Q9H9S4	CB39L	CAB39L	Calcium-binding protein 39-like	-0.266551	-2.25203	0.0243203	0.471964
P23443	KS6B1	RPS6KB1	Ribosomal protein S6 kinase beta-1	-0.423759	-2.25203	0.0243203	0.471964
P17980	PRS6A	PSMC3	26S proteasome regulatory subunit 6A	0.255536	2.25203	0.0243203	0.471964
P62191	PRS4	PSMC1	26S proteasome regulatory subunit 4	0.424776	2.22905	0.0258105	0.471964
O43242	PSMD3	PSMD3	26S proteasome non-ATPase regulatory subunit 3	0.267064	2.22905	0.0258105	0.471964
P06331	HV434	IGHV4-34	Immunoglobulin heavy variable 4-34	1.01278	2.13713	0.0325873	0.521397
O14733	MP2K7	MAP2K7	Dual specificity mitogen-activated protein kinase kinase 7	-0.346486	-2.13713	0.0325873	0.521397
Q14781	CBX2	CBX2	Chromobox protein homolog 2	-0.338936	-2.06819	0.038622	0.57027
P49721	PSB2	PSMB2	Proteasome subunit beta type-2	0.152777	2.02223	0.0431524	0.57027
P62333	PRS10	PSMC6	26S proteasome regulatory subunit 10B	0.137129	1.99925	0.0455811	0.57027
O00257	CBX4	CBX4	E3 SUMO-protein ligase CBX4	-0.253067	-1.99925	0.0455811	0.57027
P01772	HV333	IGHV3-33	Immunoglobulin heavy variable 3-33	0.915349	1.95329	0.050785	0.57027
P51665	PSMD7	PSMD7	26S proteasome non-ATPase regulatory subunit 7	0.276879	1.90733	0.0564776	0.57027
P48556	PSMD8	PSMD8	26S proteasome non-ATPase regulatory subunit 8	0.150159	1.86137	0.0626916	0.57027
P42345	MTOR	MTOR	Serine/threonine-protein kinase mTOR	-0.124507	-1.83839	0.0660046	0.57027
P51812	KS6A3	RPS6KA3	Ribosomal protein S6 kinase alpha-3	-0.14355	-1.79243	0.0730637	0.57027
O43741	AAKB2	PRKAB2	5'-AMP-activated protein kinase subunit beta-2	0.275691	1.79243	0.0730637	0.57027
Q99436	PSB7	PSMB7	Proteasome subunit beta type-7	0.423959	1.79243	0.0730637	0.57027
Q14643	ITPR1	ITPR1	Inositol 1,4,5-trisphosphate-gated calcium channel ITPR1	0.201774	1.79243	0.0730637	0.57027
P04629	NTRK1	NTRK1	High affinity nerve growth factor receptor	0.432746	1.79243	0.0730637	0.57027
P63098	CANB1	PPP3R1	Calcineurin subunit B type 1	-1.01788	-1.76945	0.0768184	0.57027
Q13616	CUL1	CUL1	Cullin-1	0.173555	1.76945	0.0768184	0.57027
P28074	PSB5	PSMB5	Proteasome subunit beta type-5	0.109442	1.76945	0.0768184	0.57027
O15111	IKKA	CHUK	Inhibitor of nuclear factor kappa-B kinase subunit alpha	0.248228	1.74647	0.0807288	0.57027
Q9Y478	AAKB1	PRKAB1	5'-AMP-activated protein kinase subunit beta-1	0.153251	1.74647	0.0807288	0.57027
Q9UNM6	PSD13	PSMD13	26S proteasome non-ATPase regulatory subunit 13	0.1269	1.74647	0.0807288	0.57027
O14818	PSA7	PSMA7	Proteasome subunit alpha type-7	0.354902	1.72349	0.0847994	0.57027
A0A0C4DH25	KVD20	IGKV3D-20	Immunoglobulin kappa variable 3D-20	0.48144	1.72349	0.0847994	0.57027
Q9UPQ9	TNR6B	TNRC6B	Trinucleotide repeat-containing gene 6B protein	-0.163852	-1.67753	0.0934383	0.57027
Q53EL6	PDCD4	PDCD4	Programmed cell death protein 4	0.687525	1.67753	0.0934383	0.57027
P45985	MP2K4	MAP2K4	Dual specificity mitogen-activated protein kinase kinase 4	-0.229439	-1.65455	0.0980152	0.57027
O95644	NFAC1	NFATC1	Nuclear factor of activated T-cells, cytoplasmic 1	-0.0954132	-1.65455	0.0980152	0.57027
P25963	IKBA	NFKBIA	NF-kappa-B inhibitor alpha	0.581916	1.65455	0.0980152	0.57027
P60953	CDC42	CDC42	Cell division control protein 42 homolog	0.344829	1.65455	0.0980152	0.57027
Q99460	PSMD1	PSMD1	26S proteasome non-ATPase regulatory subunit 1	0.103911	1.65455	0.0980152	0.57027
P42336	PK3CA	PIK3CA	Phosphatidylinositol 4,5-bisphosphate 3-kinase catalytic subunit alpha isoform	0.154143	1.63157	0.102769	0.571934
P19419	ELK1	ELK1	ETS domain-containing protein Elk-1	0.161597	1.63157	0.102769	0.571934
P23588	IF4B	EIF4B	Eukaryotic translation initiation factor 4B	-0.206945	-1.60859	0.107705	0.58665
P01601	KVD16	IGKV1D-16	Immunoglobulin kappa variable 1D-16	0.687037	1.58561	0.112827	0.593011
P48995	TRPC1	TRPC1	Short transient receptor potential channel 1	-0.232103	-1.56263	0.118139	0.593011
Q9HCE1	MOV10	MOV10	RNA helicase MOV-10	-0.23706	-1.56263	0.118139	0.593011
P09210	GSTA2	GSTA2	Glutathione S-transferase A2	-0.193969	-1.56263	0.118139	0.593011
Q9BXL7	CAR11	CARD11	Caspase recruitment domain-containing protein 11	0.1548	1.53965	0.123645	0.597228
Q07889	SOS1	SOS1	Son of sevenless homolog 1	-0.0927451	-1.53965	0.123645	0.597228
Q99496	RING2	RNF2	E3 ubiquitin-protein ligase RING2	-0.279951	-1.51667	0.129349	0.602061
Q9NQL2	RRAGD	RRAGD	Ras-related GTP-binding protein D	-0.444539	-1.51667	0.129349	0.602061
Q6ZUJ8	BCAP	PIK3AP1	Phosphoinositide 3-kinase adapter protein 1	-0.0837686	-1.47071	0.141368	0.622785
P30154	2AAB	PPP2R1B	Serine/threonine-protein phosphatase 2A 65 kDa regulatory subunit A beta isoform	-0.214132	-1.47071	0.141368	0.622785
Q13469	NFAC2	NFATC2	Nuclear factor of activated T-cells, cytoplasmic 2	-0.211334	-1.47071	0.141368	0.622785
P05388	RLA0	RPLP0	Large ribosomal subunit protein uL10	-0.585385	-1.42475	0.154228	0.622785
P01112	RASH	HRAS	GTPase HRas	-0.347155	-1.42475	0.154228	0.622785
P01700	LV147	IGLV1-47	Immunoglobulin lambda variable 1-47	-0.521648	-1.42475	0.154228	0.622785
P01780	HV307	IGHV3-7	Immunoglobulin heavy variable 3-7	-0.32607	-1.42475	0.154228	0.622785
Q14188	TFDP2	TFDP2	Transcription factor Dp-2	-0.306386	-1.40177	0.160983	0.622785
P20273	CD22	CD22	B-cell receptor CD22	0.0132169	1.40177	0.160983	0.622785
Q06187	BTK	BTK	Tyrosine-protein kinase BTK	0.118155	-1.37879	0.167958	0.622785
Q99439	CNN2	CNN2	Calponin-2	-0.324401	-1.37879	0.167958	0.622785
P26038	MOES	MSN	Moesin	-0.118518	-1.37879	0.167958	0.622785
Q9UL18	AGO1	AGO1	Protein argonaute-1	0.165784	1.37879	0.167958	0.622785
Q9UL46	PSME2	PSME2	Proteasome activator complex subunit 2	-0.20974	-1.37879	0.167958	0.622785
Q0VGL1	LTOR4	LAMTOR4	Ragulator complex protein LAMTOR4	-0.164521	-1.35581	0.175158	0.622785
Q9HCJ0	TNR6C	TNRC6C	Trinucleotide repeat-containing gene 6C protein	-0.179107	-1.35581	0.175158	0.622785
P23083	HV102	IGHV1-2	Immunoglobulin heavy variable 1-2	0.606335	1.35581	0.175158	0.622785
P35568	IRS1	IRS1	Insulin receptor substrate 1	-0.117455	-1.30985	0.190245	0.640825
P37837	TALDO	TALDO1	Transaldolase	0.0361429	1.30985	0.190245	0.640825
Q00534	CDK6	CDK6	Cyclin-dependent kinase 6	-0.536584	-1.30985	0.190245	0.640825
Q96A08	H2B1A	H2BC1	Histone H2B type 1-A	-0.427944	-1.30985	0.190245	0.640825
Q9H3K6	BOLA2	BOLA2	BolA-like protein 2	-0.431533	-1.28687	0.198138	0.643958
Q01094	E2F1	E2F1	Transcription factor E2F1	0.25233	1.28687	0.198138	0.643958
P04432	KVD39	IGKV1D-39	Immunoglobulin kappa variable 1D-39	-0.797047	-1.26389	0.206268	0.643958
P01768	HV330	IGHV3-30	Immunoglobulin heavy variable 3-30	0.365167	1.26389	0.206268	0.643958
Q06413	MEF2C	MEF2C	Myocyte-specific enhancer factor 2C	0.342719	1.26389	0.206268	0.643958
Q9H9G7	AGO3	AGO3	Protein argonaute-3	-0.141449	-1.26389	0.206268	0.643958
P01709	LV208	IGLV2-8	Immunoglobulin lambda variable 2-8	-0.287566	-1.24091	0.214637	0.654132
Q16186	ADRM1	ADRM1	Proteasomal ubiquitin receptor ADRM1	0.189808	1.24091	0.214637	0.654132
O00231	PSD11	PSMD11	26S proteasome non-ATPase regulatory subunit 11	-0.174665	-1.21793	0.223249	0.660209
Q9UKB1	FBW1B	FBXW11	F-box/WD repeat-containing protein 11	0.605605	1.19496	0.232105	0.660209
P05771	KPCB	PRKCB	Protein kinase C beta type	-0.176874	-1.19496	0.232105	0.660209
P49815	TSC2	TSC2	Tuberin	-0.0726447	-1.19496	0.232105	0.660209
P01714	LV319	IGLV3-19	Immunoglobulin lambda variable 3-19	-0.700385	-1.19496	0.232105	0.660209
P15498	VAV	VAV1	Proto-oncogene vav	-0.105384	-1.19496	0.232105	0.660209
P16298	PP2BB	PPP3CB	Serine/threonine-protein phosphatase 2B catalytic subunit beta isoform	0.2469	1.149	0.250558	0.697205
O14920	IKKB	IKBKB	Inhibitor of nuclear factor kappa-B kinase subunit beta	0.0860946	1.149	0.250558	0.697205
P57053	H2BFS	H2BC12L	Histone H2B type F-S	0.933187	-1.12602	0.260159	0.70106
Q5VZM2	RRAGB	RRAGB	Ras-related GTP-binding protein B	-0.117474	-1.12602	0.260159	0.70106
Q7RTN6	STRAA	STRADA	STE20-related kinase adapter protein alpha	-0.229833	-1.12602	0.260159	0.70106
P84243	H33	H3-3A	Histone H3.3	-0.298508	-1.08006	0.280117	0.724344
P54646	AAPK2	PRKAA2	5'-AMP-activated protein kinase catalytic subunit alpha-2	-0.0531662	-1.08006	0.280117	0.724344
Q9Y2Q5	LTOR2	LAMTOR2	Ragulator complex protein LAMTOR2	-0.0337679	1.08006	0.280117	0.724344
P22626	ROA2	HNRNPA2B1	Heterogeneous nuclear ribonucleoproteins A2/B1	-0.0389886	-1.08006	0.280117	0.724344
Q04206	TF65	RELA	Transcription factor p65	0.0957556	1.05708	0.290477	0.725527
Q12968	NFAC3	NFATC3	Nuclear factor of activated T-cells, cytoplasmic 3	0.292668	1.05708	0.290477	0.725527
Q9Y4H2	IRS2	IRS2	Insulin receptor substrate 2	-0.0842927	-1.05708	0.290477	0.725527
P30153	2AAA	PPP2R1A	Serine/threonine-protein phosphatase 2A 65 kDa regulatory subunit A alpha isoform	-0.113865	-1.0341	0.301091	0.725527
P04430	KV116	IGKV1-16	Immunoglobulin kappa variable 1-16	0.104706	1.0341	0.301091	0.725527
P15391	CD19	CD19	B-lymphocyte antigen CD19	-0.320598	-1.0341	0.301091	0.725527
Q96SN7	ORAI2	ORAI2	Protein orai-2	0.218671	1.01112	0.311961	0.725527
Q96GD3-2	SCMH1			-0.222371	-1.01112	0.311961	0.725527
Q06587	RING1	RING1	E3 ubiquitin-protein ligase RING1	-0.562115	-1.01112	0.311961	0.725527
Q9C0K7	STRAB	STRADB	STE20-related kinase adapter protein beta	-0.188968	-0.988136	0.323086	0.725527
Q16576	RBBP7	RBBP7	Histone-binding protein RBBP7	-0.20623	-0.988136	0.323086	0.725527
Q15418	KS6A1	RPS6KA1	Ribosomal protein S6 kinase alpha-1	-0.126054	-0.988136	0.323086	0.725527
O43504	LTOR5	LAMTOR5	Ragulator complex protein LAMTOR5	-0.16981	-0.988136	0.323086	0.725527
O00221	IKBE	NFKBIE	NF-kappa-B inhibitor epsilon	0.0741236	0.988136	0.323086	0.725527
P01619	KV320	IGKV3-20	Immunoglobulin kappa variable 3-20	0.592872	0.988136	0.323086	0.725527
P01743	HV146	IGHV1-46	Immunoglobulin heavy variable 1-46	-0.095636	-0.942176	0.346102	0.763812
Q14573	ITPR3	ITPR3	Inositol 1,4,5-trisphosphate-gated calcium channel ITPR3	-0.0338847	-0.942176	0.346102	0.763812
Q9UKE5	TNIK	TNIK	TRAF2 and NCK-interacting protein kinase	-0.430706	-0.919196	0.357993	0.776663
O15054	KDM6B	KDM6B	Lysine-specific demethylase 6B	0.0566522	0.919196	0.357993	0.776663
P52564	MP2K6	MAP2K6	Dual specificity mitogen-activated protein kinase kinase 6	0.0194101	0.896216	0.370137	0.796262
P05120	PAI2	SERPINB2	Plasminogen activator inhibitor 2	0.198165	0.873236	0.382534	0.796888
P25787	PSA2	PSMA2	Proteasome subunit alpha type-2	-0.120708	-0.873236	0.382534	0.796888
O43318	M3K7	MAP3K7	Mitogen-activated protein kinase kinase kinase 7	0.37346	0.873236	0.382534	0.796888
Q16828	DUS6	DUSP6	Dual specificity protein phosphatase 6	-0.134134	-0.850256	0.395182	0.796888
P22301	IL10	IL10	Interleukin-10	0.452145	0.850256	0.395182	0.796888
P18846	ATF1	ATF1	Cyclic AMP-dependent transcription factor ATF-1	0.103482	-0.850256	0.395182	0.796888
Q16644	MAPK3	MAPKAPK3	MAP kinase-activated protein kinase 3	-0.0951744	-0.850256	0.395182	0.796888
P29350	PTN6	PTPN6	Tyrosine-protein phosphatase non-receptor type 6	-0.164678	-0.827277	0.40808	0.796888
P28066	PSA5	PSMA5	Proteasome subunit alpha type-5	0.262198	0.827277	0.40808	0.796888
Q9HC52	CBX8	CBX8	Chromobox protein homolog 8	-0.380184	-0.827277	0.40808	0.796888
Q96D31	CRCM1	ORAI1	Calcium release-activated calcium channel protein 1	0.254587	-0.827277	0.40808	0.796888
Q15349	KS6A2	RPS6KA2	Ribosomal protein S6 kinase alpha-2	0.00746597	0.827277	0.40808	0.796888
O00459	P85B	PIK3R2	Phosphatidylinositol 3-kinase regulatory subunit beta	0.0309161	0.804297	0.421226	0.796888
Q13131	AAPK1	PRKAA1	5'-AMP-activated protein kinase catalytic subunit alpha-1	-0.101205	-0.804297	0.421226	0.796888
P62714	PP2AB	PPP2CB	Serine/threonine-protein phosphatase 2A catalytic subunit beta isoform	0.838937	0.804297	0.421226	0.796888
P16333	NCK1	NCK1	SH2/SH3 adapter protein NCK1	-0.259625	-0.804297	0.421226	0.796888
Q00987	MDM2	MDM2	E3 ubiquitin-protein ligase Mdm2	-0.39642	-0.781317	0.434616	0.796888
P51452	DUS3	DUSP3	Dual specificity protein phosphatase 3	0.00639877	0.781317	0.434616	0.796888
Q8N726	ARF	CDKN2A	Tumor suppressor ARF	0.0419229	0.781317	0.434616	0.796888
Q13200	PSMD2	PSMD2	26S proteasome non-ATPase regulatory subunit 2	-0.062182	-0.758337	0.448249	0.796888
Q9UN19	DAPP1	DAPP1	Dual adapter for phosphotyrosine and 3-phosphotyrosine and 3-phosphoinositide	0.0585057	0.758337	0.448249	0.796888
P14174	MIF	MIF	Macrophage migration inhibitory factor	0.508058	0.758337	0.448249	0.796888
P28070	PSB4	PSMB4	Proteasome subunit beta type-4	-0.252614	-0.758337	0.448249	0.796888
O00170	AIP	AIP	AH receptor-interacting protein	-0.0797749	-0.758337	0.448249	0.796888
P00441	SODC	SOD1	Superoxide dismutase [Cu-Zn]	0.940652	0.758337	0.448249	0.796888
Q8IW41	MAPK5	MAPKAPK5	MAP kinase-activated protein kinase 5	-0.110684	-0.735357	0.462122	0.804784
Q15653	IKBB	NFKBIB	NF-kappa-B inhibitor beta	0.00500677	0.735357	0.462122	0.804784
O00232	PSD12	PSMD12	26S proteasome non-ATPase regulatory subunit 12	0.363718	0.735357	0.462122	0.804784
O00487	PSDE	PSMD14	Ubiquitin C-terminal hydrolase PSMD14	-0.0421618	-0.712377	0.476231	0.807386
P25786	PSA1	PSMA1	Proteasome subunit alpha type-1	0.103977	0.712377	0.476231	0.807386
P52597	HNRPF	HNRNPF	Heterogeneous nuclear ribonucleoprotein F	0.104096	0.712377	0.476231	0.807386
Q8NBW4	S38A9	SLC38A9	Neutral amino acid transporter 9	0.0785118	0.712377	0.476231	0.807386
P13796	PLSL	LCP1	Plastin-2	-0.116116	-0.689397	0.490573	0.818462
P07355	ANXA2	ANXA2	Annexin A2	-0.249287	-0.689397	0.490573	0.818462
P01814	HV270	IGHV2-70	Immunoglobulin heavy variable 2-70	0.511233	0.666417	0.505144	0.818462
P62753	RS6	RPS6	Small ribosomal subunit protein eS6	-0.249877	-0.666417	0.505144	0.818462
O15151	MDM4	MDM4	Protein Mdm4	-0.089544	-0.666417	0.505144	0.818462
P38646	GRP75	HSPA9	Stress-70 protein, mitochondrial	-0.0243352	-0.666417	0.505144	0.818462
Q9UHA4	LTOR3	LAMTOR3	Ragulator complex protein LAMTOR3	0.963697	-0.666417	0.505144	0.818462
O95503	CBX6	CBX6	Chromobox protein homolog 6	-0.111913	-0.643437	0.51994	0.826737
P62805	H4	H4C1	Histone H4	-0.112163	-0.643437	0.51994	0.826737
P01871	IGHM	IGHM	Immunoglobulin heavy constant mu	0.417835	0.643437	0.51994	0.826737
O75582	KS6A5	RPS6KA5	Ribosomal protein S6 kinase alpha-5	-0.0351348	0.620457	0.534957	0.835054
Q8IV61	GRP3	RASGRP3	Ras guanyl-releasing protein 3	-0.104338	-0.620457	0.534957	0.835054
Q14209	E2F2	E2F2	Transcription factor E2F2	-0.374722	-0.620457	0.534957	0.835054
Q16829	DUS7	DUSP7	Dual specificity protein phosphatase 7	0.340657	0.597478	0.550189	0.848484
Q15831	STK11	STK11	Serine/threonine-protein kinase STK11	-0.0624838	-0.597478	0.550189	0.848484
Q14765	STAT4	STAT4	Signal transducer and activator of transcription 4	-0.162194	-0.574498	0.565631	0.856814
O95819	M4K4	MAP4K4	Mitogen-activated protein kinase kinase kinase kinase 4	-0.161537	-0.574498	0.565631	0.856814
P06730	IF4E	EIF4E	Eukaryotic translation initiation factor 4E	-0.224934	-0.574498	0.565631	0.856814
P54619	AAKG1	PRKAG1	5'-AMP-activated protein kinase subunit gamma-1	-0.121384	-0.551518	0.581279	0.870219
Q99683	M3K5	MAP3K5	Mitogen-activated protein kinase kinase kinase 5	-0.198407	-0.551518	0.581279	0.870219
Q04637	IF4G1	EIF4G1	Eukaryotic translation initiation factor 4 gamma 1	-0.150322	-0.528538	0.597126	0.888746
P23528	COF1	CFL1	Cofilin-1	0.818147	0.505558	0.613167	0.896976
P35813	PPM1A	PPM1A	Protein phosphatase 1A	-0.0628696	-0.505558	0.613167	0.896976
Q02078	MEF2A	MEF2A	Myocyte-specific enhancer factor 2A	-0.035072	-0.505558	0.613167	0.896976
Q04864	REL	REL	Proto-oncogene c-Rel	0.027094	0.482578	0.629395	0.910312
Q15008	PSMD6	PSMD6	26S proteasome non-ATPase regulatory subunit 6	0.152091	0.482578	0.629395	0.910312
P01705	LV223	IGLV2-23	Immunoglobulin lambda variable 2-23	1.06485	0.459598	0.645805	0.921584
P07948	LYN	LYN	Tyrosine-protein kinase Lyn	0.524372	0.436618	0.662388	0.921584
P20618	PSB1	PSMB1	Proteasome subunit beta type-1	0.0277071	0.436618	0.662388	0.921584
P20700	LMNB1	LMNB1	Lamin-B1	0.000479982	-0.436618	0.662388	0.921584
Q15910	EZH2	EZH2	Histone-lysine N-methyltransferase EZH2	0.0227053	-0.436618	0.662388	0.921584
P09661	RU2A	SNRPA1	U2 small nuclear ribonucleoprotein A'	0.188287	0.436618	0.662388	0.921584
P11912	CD79A	CD79A	B-cell antigen receptor complex-associated protein alpha chain	0.122043	-0.436618	0.662388	0.921584
P35226	BMI1	BMI1	Polycomb complex protein BMI-1	-0.00761549	-0.413638	0.679139	0.924785
P01116-2	RASK			-0.0265502	-0.413638	0.679139	0.924785
P52907	CAZA1	CAPZA1	F-actin-capping protein subunit alpha-1	0.767921	0.413638	0.679139	0.924785
Q8NDX5	PHC3	PHC3	Polyhomeotic-like protein 3	-0.169126	-0.413638	0.679139	0.924785
Q9Y376	CAB39	CAB39	Calcium-binding protein 39	-0.118304	-0.390658	0.69605	0.932925
Q14738	2A5D	PPP2R5D	Serine/threonine-protein phosphatase 2A 56 kDa regulatory subunit delta isoform	-0.0239013	-0.390658	0.69605	0.932925
O14979	HNRDL	HNRNPDL	Heterogeneous nuclear ribonucleoprotein D-like	-0.0120493	0.390658	0.69605	0.932925
P31751	AKT2	AKT2	RAC-beta serine/threonine-protein kinase	0.0164472	0.367678	0.713113	0.939508
Q96B36	AKTS1	AKT1S1	Proline-rich AKT1 substrate 1	-0.115376	-0.367678	0.713113	0.939508
P01574	IFNB	IFNB1	Interferon beta	-0.0838752	-0.367678	0.713113	0.939508
O00418	EF2K	EEF2K	Eukaryotic elongation factor 2 kinase	-0.0504087	-0.344699	0.730321	0.939508
Q9Y6K9	NEMO	IKBKG	NF-kappa-B essential modulator	0.0408781	0.344699	0.730321	0.939508
P78417	GSTO1	GSTO1	Glutathione S-transferase omega-1	0.350898	0.344699	0.730321	0.939508
Q6IAA8	LTOR1	LAMTOR1	Ragulator complex protein LAMTOR1	0.0551674	-0.344699	0.730321	0.939508
Q8IXK0	PHC2	PHC2	Polyhomeotic-like protein 2	0.151959	0.344699	0.730321	0.939508
Q9BVC4	LST8	MLST8	Target of rapamycin complex subunit LST8	0.416422	-0.321719	0.747666	0.942869
P42771	CDN2A	CDKN2A	Cyclin-dependent kinase inhibitor 2A	-0.319875	-0.321719	0.747666	0.942869
P11233	RALA	RALA	Ras-related protein Ral-A	0.195802	0.321719	0.747666	0.942869
P04179	SODM	SOD2	Superoxide dismutase [Mn], mitochondrial	-0.162735	-0.321719	0.747666	0.942869
Q96B97	SH3K1	SH3KBP1	SH3 domain-containing kinase-binding protein 1	0.0156957	0.298739	0.765139	0.960175
P04637	P53	TP53	Cellular tumor antigen p53	0.0805725	-0.275759	0.782733	0.968573
P60900	PSA6	PSMA6	Proteasome subunit alpha type-6	0.234856	0.275759	0.782733	0.968573
Q08209	PP2BA	PPP3CA	Protein phosphatase 3 catalytic subunit alpha	-0.11698	-0.252779	0.800439	0.968573
Q9HCK5	AGO4	AGO4	Protein argonaute-4	-0.049326	-0.252779	0.800439	0.968573
Q9UGJ0	AAKG2	PRKAG2	5'-AMP-activated protein kinase subunit gamma-2	0.00873402	-0.229799	0.818248	0.968573
Q15022	SUZ12	SUZ12	Polycomb protein SUZ12	-0.00586631	0.229799	0.818248	0.968573
P17987	TCPA	TCP1	T-complex protein 1 subunit alpha	0.0323934	0.229799	0.818248	0.968573
P43405	KSYK	SYK	Tyrosine-protein kinase SYK	0.0444994	-0.229799	0.818248	0.968573
Q8N4C8	MINK1	MINK1	Misshapen-like kinase 1	-0.19719	-0.229799	0.818248	0.968573
Q9UGI9	AAKG3	PRKAG3	5'-AMP-activated protein kinase subunit gamma-3	-0.0306301	0.229799	0.818248	0.968573
Q09028	RBBP4	RBBP4	Histone-binding protein RBBP4	-0.127371	-0.206819	0.836151	0.968573
Q8N122	RPTOR	RPTOR	Regulatory-associated protein of mTOR	0.0685645	-0.206819	0.836151	0.968573
P43686	PRS6B	PSMC4	26S proteasome regulatory subunit 6B	-0.0186379	0.206819	0.836151	0.968573
P46734	MP2K3	MAP2K3	Dual specificity mitogen-activated protein kinase kinase 3	-0.0447534	-0.206819	0.836151	0.968573
P06312	KV401	IGKV4-1	Immunoglobulin kappa variable 4-1	0.547722	0.206819	0.836151	0.968573
P06241	FYN	FYN	Tyrosine-protein kinase Fyn	-0.113991	-0.206819	0.836151	0.968573
P42773	CDN2C	CDKN2C	Cyclin-dependent kinase 4 inhibitor C	-0.560819	-0.206819	0.836151	0.968573
O95267	GRP1	RASGRP1	RAS guanyl-releasing protein 1	0.239069	0.183839	0.85414	0.971821
Q8WV28	BLNK	BLNK	B-cell linker protein	0.258389	-0.183839	0.85414	0.971821
P35998	PRS7	PSMC2	26S proteasome regulatory subunit 7	0.0425484	-0.183839	0.85414	0.971821
P78364	PHC1	PHC1	Polyhomeotic-like protein 1	-0.0523162	-0.183839	0.85414	0.971821
P00915	CAH1	CA1	Carbonic anhydrase 1	-0.00086336	0.160859	0.872204	0.974042
P31749	AKT1	AKT1	RAC-alpha serine/threonine-protein kinase	-0.0241642	-0.160859	0.872204	0.974042
O00329	PK3CD	PIK3CD	Phosphatidylinositol 4,5-bisphosphate 3-kinase catalytic subunit delta isoform	0.146742	0.160859	0.872204	0.974042
P55273	CDN2D	CDKN2D	Cyclin-dependent kinase 4 inhibitor D	0.459371	-0.160859	0.872204	0.974042
P51451	BLK	BLK	Tyrosine-protein kinase Blk	-0.0132702	0.137879	0.890336	0.974042
Q9Y297	FBW1A	BTRC	F-box/WD repeat-containing protein 1A	0.100921	-0.137879	0.890336	0.974042
O43865	SAHH2	AHCYL1	S-adenosylhomocysteine hydrolase-like protein 1	0.0553268	-0.137879	0.890336	0.974042
O95999	BCL10	BCL10	B-cell lymphoma/leukemia 10	-0.0380916	0.137879	0.890336	0.974042
P01579	IFNG	IFNG	Interferon gamma	0.305904	-0.137879	0.890336	0.974042
P63208	SKP1	SKP1	S-phase kinase-associated protein 1	-0.0119351	0.1149	0.908525	0.989712
P16885	PLCG2	PLCG2	1-phosphatidylinositol 4,5-bisphosphate phosphodiesterase gamma-2	-0.00158858	0.0919196	0.926762	0.993307
Q9HB90	RRAGC	RRAGC	Ras-related GTP-binding protein C	0.538318	0.0689397	0.945038	0.993307
P25788	PSA3	PSMA3	Proteasome subunit alpha type-3	-0.0201752	-0.0689397	0.945038	0.993307
P19838	NFKB1	NFKB1	Nuclear factor NF-kappa-B p105 subunit	-0.0206021	-0.0459598	0.963342	0.993307
P01594	KV133	IGKV1-33	Immunoglobulin kappa variable 1-33	-0.0512703	-0.0459598	0.963342	0.993307
P01721	LV657	IGLV6-57	Immunoglobulin lambda variable 6-57	-0.0331282	0.0459598	0.963342	0.993307
Q8IV63	VRK3	VRK3	Serine/threonine-protein kinase VRK3	0.041616	-0.0459598	0.963342	0.993307
Q92574	TSC1	TSC1	Hamartin	0.130089	0.0459598	0.963342	0.993307
Q15382	RHEB	RHEB	GTP-binding protein Rheb	0.78031	0.0459598	0.963342	0.993307
P15336	ATF2	ATF2	Cyclic AMP-dependent transcription factor ATF-2	0.122191	0.0459598	0.963342	0.993307
P0CF74	IGLC6	IGLC6	Immunoglobulin lambda constant 6	-0.0420042	0.0229799	0.981666	0.993307
P01701	LV151	IGLV1-51	Immunoglobulin lambda variable 1-51	0.0107414	-0.0229799	0.981666	0.993307
P0DP23	CALM1	CALM1	Calmodulin-1	0.00535759	-0.0229799	0.981666	0.993307
Q14571	ITPR2	ITPR2	Inositol 1,4,5-trisphosphate-gated calcium channel ITPR2	-0.00440229	0.0229799	0.981666	0.993307
Q13164	MK07	MAPK7	Mitogen-activated protein kinase 7	-0.0351046	-0.0229799	0.981666	0.993307
P28072	PSB6	PSMB6	Proteasome subunit beta type-6	0.175758	-0.0229799	0.981666	0.993307
P42338	PK3CB	PIK3CB	Phosphatidylinositol 4,5-bisphosphate 3-kinase catalytic subunit beta isoform	-0.0348552	-0.0229799	0.981666	0.993307
Q13126	MTAP	MTAP	S-methyl-5'-thioadenosine phosphorylase	0.134644	0.0229799	0.981666	0.993307
P25789	PSA4	PSMA4	Proteasome subunit alpha type-4	0.00275213	0	1	1
P49720	PSB3	PSMB3	Proteasome subunit beta type-3	0.0380437	0	1	1
Q9UDY8	MALT1	MALT1	Mucosa-associated lymphoid tissue lymphoma translocation protein 1	-0.100914	0	1	1
