## Supplementary material for "A targeted plasma-proteomic axis separates autoimmune thyroid disease from growth-hormone deficiency": Table S5

### Sheet: Table S5
task	n	n_pos	AUC	balanced_acc	sensitivity	precision	F1	permutation_p
Autoimmune_vs_GHD	57	45	0.719	0.65	0.8	0.857	0.828	0.05
GHDcomplete_vs_partial	45	19	0.314	0.364	0.421	0.308	0.356	-
