## Supplementary material for "A targeted plasma-proteomic axis separates autoimmune thyroid disease from growth-hormone deficiency": Table S6

### Sheet: Table S6
protein_id	uniprot_acc	gene	full_name	selection_frequency	mean_LOOCV_coefficient
HV307	P01780	IGHV3-7	Immunoglobulin heavy variable 3-7	1	-0.34707
KVD39	P04432	IGKV1D-39	Immunoglobulin kappa variable 1D-39	1	0.325159
PIPNA	Q00169	PITPNA	Phosphatidylinositol transfer protein alpha isoform	1	-0.120293
PRS6A	P17980	PSMC3	26S proteasome regulatory subunit 6A	1	-0.226419
MP2K4	P45985	MAP2K4	Dual specificity mitogen-activated protein kinase kinase 4	1	-0.174432
2AAA	P30153	PPP2R1A	Serine/threonine-protein phosphatase 2A 65 kDa regulatory subunit A alpha isoform	1	0.532797
PRS8	P62195	PSMC5	26S proteasome regulatory subunit 8	1	-0.523875
TF65	Q04206	RELA	Transcription factor p65	1	-0.733338
CAB39	Q9Y376	CAB39	Calcium-binding protein 39	0.982456	0.764148
TNR6B	Q9UPQ9	TNRC6B	Trinucleotide repeat-containing gene 6B protein	0.982456	-0.253009
CD79A	P11912	CD79A	B-cell antigen receptor complex-associated protein alpha chain	0.982456	-0.246154
CDC42	P60953	CDC42	Cell division control protein 42 homolog	0.964912	-0.448866
STRAB	Q9C0K7	STRADB	STE20-related kinase adapter protein beta	0.964912	0.231105
ATF1	P18846	ATF1	Cyclic AMP-dependent transcription factor ATF-1	0.964912	-0.145434
AAKG2	Q9UGJ0	PRKAG2	5'-AMP-activated protein kinase subunit gamma-2	0.947368	0.218619
HNRPF	P52597	HNRNPF	Heterogeneous nuclear ribonucleoprotein F	0.929825	-0.481283
RS6	P62753	RPS6	Small ribosomal subunit protein eS6	0.894737	0.344735
IKBB	Q15653	NFKBIB	NF-kappa-B inhibitor beta	0.877193	-0.263646
AAPK2	P54646	PRKAA2	5'-AMP-activated protein kinase catalytic subunit alpha-2	0.859649	0.240726
KV116	P04430	IGKV1-16	Immunoglobulin kappa variable 1-16	0.526316	-0.00425237
PSB5	P28074	PSMB5	Proteasome subunit beta type-5	0.403509	-0.223909
IKKA	O15111	CHUK	Inhibitor of nuclear factor kappa-B kinase subunit alpha	0.333333	0.074504
SUZ12	Q15022	SUZ12	Polycomb protein SUZ12	0.0701754	0.485718
TNR6C	Q9HCJ0	TNRC6C	Trinucleotide repeat-containing gene 6C protein	0.0701754	0.202849
P53	P04637	TP53	Cellular tumor antigen p53	0.0526316	-0.31847
DUS6	Q16828	DUSP6	Dual specificity protein phosphatase 6	0.0350877	0.789511
E2F1	Q01094	E2F1	Transcription factor E2F1	0.0350877	0.0529837
KS6B1	P23443	RPS6KB1	Ribosomal protein S6 kinase beta-1	0.0175439	0.0903161
ARF	Q8N726	CDKN2A	Tumor suppressor ARF	0.0175439	0.346887
PRS10	P62333	PSMC6	26S proteasome regulatory subunit 10B	0.0175439	0.293319
CBX8	Q9HC52	CBX8	Chromobox protein homolog 8	0.0175439	-0.197143
CBX6	O95503	CBX6	Chromobox protein homolog 6	0.0175439	-0.110348
MOV10	Q9HCE1	MOV10	RNA helicase MOV-10	0.0175439	-0.489657
SOS1	Q07889	SOS1	Son of sevenless homolog 1	0.0175439	-0.487254
