## Supplementary material for "A targeted plasma-proteomic axis separates autoimmune thyroid disease from growth-hormone deficiency": Table S7

### Sheet: Table S7
acc	protein	category	func_cat	gene	full_name
A0A0C4DH25	KVD20	Immunoglobulin V-region	Immunoglobulin / BCR	IGKV3D-20	Immunoglobulin kappa variable 3D-20
A0M8Q6	IGLC7	Immunoglobulin V-region	Immunoglobulin / BCR	IGLC7	Immunoglobulin lambda constant 7
O00170	AIP	Other signaling/metabolic	Transcription regulation	AIP	AH receptor-interacting protein
O00221	IKBE	Other signaling/metabolic	Other	NFKBIE	NF-kappa-B inhibitor epsilon
O00231	PSD11	Other signaling/metabolic	Proteasome / ubiquitin	PSMD11	26S proteasome non-ATPase regulatory subunit 11
O00232	PSD12	Other signaling/metabolic	Proteasome / ubiquitin	PSMD12	26S proteasome non-ATPase regulatory subunit 12
O00257	CBX4	Other signaling/metabolic	Transcription regulation	CBX4	E3 SUMO-protein ligase CBX4
O00329	PK3CD	Other signaling/metabolic	Kinase / phosphatase signaling	PIK3CD	Phosphatidylinositol 4,5-bisphosphate 3-kinase catalytic subunit delta isoform
O00418	EF2K	Other signaling/metabolic	Kinase / phosphatase signaling	EEF2K	Eukaryotic elongation factor 2 kinase
O00459	P85B	Other signaling/metabolic	Transcription regulation	PIK3R2	Phosphatidylinositol 3-kinase regulatory subunit beta
O00487	PSDE	Other signaling/metabolic	Proteasome / ubiquitin	PSMD14	Ubiquitin C-terminal hydrolase PSMD14
O14733	MP2K7	Other signaling/metabolic	Transcription regulation	MAP2K7	Dual specificity mitogen-activated protein kinase kinase 7
O14818	PSA7	Proteasome	Proteasome / ubiquitin	PSMA7	Proteasome subunit alpha type-7
O14920	IKKB	Other signaling/metabolic	Transcription regulation	IKBKB	Inhibitor of nuclear factor kappa-B kinase subunit beta
O14979	HNRDL	Other signaling/metabolic	Transcription regulation	HNRNPDL	Heterogeneous nuclear ribonucleoprotein D-like
O15054	KDM6B	Other signaling/metabolic	Transcription regulation	KDM6B	Lysine-specific demethylase 6B
O15111	IKKA	Other signaling/metabolic	Transcription regulation	CHUK	Inhibitor of nuclear factor kappa-B kinase subunit alpha
O15151	MDM4	Other signaling/metabolic	Transcription regulation	MDM4	Protein Mdm4
O43242	PSMD3	Proteasome	Proteasome / ubiquitin	PSMD3	26S proteasome non-ATPase regulatory subunit 3
O43318	M3K7	Other signaling/metabolic	Transcription regulation	MAP3K7	Mitogen-activated protein kinase kinase kinase 7
O43504	LTOR5	Other signaling/metabolic	Kinase / phosphatase signaling	LAMTOR5	Ragulator complex protein LAMTOR5
O43741	AAKB2	Other signaling/metabolic	Kinase / phosphatase signaling	PRKAB2	5'-AMP-activated protein kinase subunit beta-2
O43865	SAHH2	Other signaling/metabolic	Calcium signaling	AHCYL1	S-adenosylhomocysteine hydrolase-like protein 1
O75530	EED	Other signaling/metabolic	Transcription regulation	EED	Polycomb protein EED
O75582	KS6A5	Other signaling/metabolic	Transcription regulation	RPS6KA5	Ribosomal protein S6 kinase alpha-5
O95267	GRP1	Other signaling/metabolic	Kinase / phosphatase signaling	RASGRP1	RAS guanyl-releasing protein 1
O95503	CBX6	Other signaling/metabolic	Transcription regulation	CBX6	Chromobox protein homolog 6
O95644	NFAC1	Other signaling/metabolic	Transcription regulation	NFATC1	Nuclear factor of activated T-cells, cytoplasmic 1
O95819	M4K4	Other signaling/metabolic	Kinase / phosphatase signaling	MAP4K4	Mitogen-activated protein kinase kinase kinase kinase 4
O95999	BCL10	Other signaling/metabolic	Transcription regulation	BCL10	B-cell lymphoma/leukemia 10
P00441	SODC	Other signaling/metabolic	Other	SOD1	Superoxide dismutase [Cu-Zn]
P00915	CAH1	Other signaling/metabolic	Other	CA1	Carbonic anhydrase 1
P01112	RASH	Other signaling/metabolic	Transcription regulation	HRAS	GTPase HRas
P01116-2	RASK	Other signaling/metabolic	Other
P01574	IFNB	Other signaling/metabolic	Transcription regulation	IFNB1	Interferon beta
P01579	IFNG	Other signaling/metabolic	Transcription regulation	IFNG	Interferon gamma
P01594	KV133	Immunoglobulin V-region	Immunoglobulin / BCR	IGKV1-33	Immunoglobulin kappa variable 1-33
P01601	KVD16	Immunoglobulin V-region	Immunoglobulin / BCR	IGKV1D-16	Immunoglobulin kappa variable 1D-16
P01619	KV320	Immunoglobulin V-region	Immunoglobulin / BCR	IGKV3-20	Immunoglobulin kappa variable 3-20
P01700	LV147	Immunoglobulin V-region	Immunoglobulin / BCR	IGLV1-47	Immunoglobulin lambda variable 1-47
P01701	LV151	Immunoglobulin V-region	Immunoglobulin / BCR	IGLV1-51	Immunoglobulin lambda variable 1-51
P01705	LV223	Immunoglobulin V-region	Immunoglobulin / BCR	IGLV2-23	Immunoglobulin lambda variable 2-23
P01709	LV208	Immunoglobulin V-region	Immunoglobulin / BCR	IGLV2-8	Immunoglobulin lambda variable 2-8
P01714	LV319	Immunoglobulin V-region	Immunoglobulin / BCR	IGLV3-19	Immunoglobulin lambda variable 3-19
P01721	LV657	Immunoglobulin V-region	Immunoglobulin / BCR	IGLV6-57	Immunoglobulin lambda variable 6-57
P01743	HV146	Immunoglobulin V-region	Immunoglobulin / BCR	IGHV1-46	Immunoglobulin heavy variable 1-46
P01768	HV330	Immunoglobulin V-region	Immunoglobulin / BCR	IGHV3-30	Immunoglobulin heavy variable 3-30
P01772	HV333	Immunoglobulin V-region	Immunoglobulin / BCR	IGHV3-33	Immunoglobulin heavy variable 3-33
P01780	HV307	Immunoglobulin V-region	Immunoglobulin / BCR	IGHV3-7	Immunoglobulin heavy variable 3-7
P01814	HV270	Immunoglobulin V-region	Immunoglobulin / BCR	IGHV2-70	Immunoglobulin heavy variable 2-70
P01871	IGHM	Immunoglobulin V-region	Immunoglobulin / BCR	IGHM	Immunoglobulin heavy constant mu
P04179	SODM	Other signaling/metabolic	Transcription regulation	SOD2	Superoxide dismutase [Mn], mitochondrial
P04430	KV116	Immunoglobulin V-region	Immunoglobulin / BCR	IGKV1-16	Immunoglobulin kappa variable 1-16
P04432	KVD39	Immunoglobulin V-region	Immunoglobulin / BCR	IGKV1D-39	Immunoglobulin kappa variable 1D-39
P04629	NTRK1	Other signaling/metabolic	Kinase / phosphatase signaling	NTRK1	High affinity nerve growth factor receptor
P04637	P53	Other signaling/metabolic	Transcription regulation	TP53	Cellular tumor antigen p53
P05120	PAI2	Other signaling/metabolic	Other	SERPINB2	Plasminogen activator inhibitor 2
P05388	RLA0	Other signaling/metabolic	Other	RPLP0	Large ribosomal subunit protein uL10
P05771	KPCB	Other signaling/metabolic	Transcription regulation	PRKCB	Protein kinase C beta type
P06241	FYN	Other signaling/metabolic	Kinase / phosphatase signaling	FYN	Tyrosine-protein kinase Fyn
P06312	KV401	Immunoglobulin V-region	Immunoglobulin / BCR	IGKV4-1	Immunoglobulin kappa variable 4-1
P06331	HV434	Immunoglobulin V-region	Immunoglobulin / BCR	IGHV4-34	Immunoglobulin heavy variable 4-34
P06730	IF4E	Other signaling/metabolic	Transcription regulation	EIF4E	Eukaryotic translation initiation factor 4E
P07355	ANXA2	Other signaling/metabolic	Transcription regulation	ANXA2	Annexin A2
P07948	LYN	Other signaling/metabolic	Kinase / phosphatase signaling	LYN	Tyrosine-protein kinase Lyn
P09210	GSTA2	Other signaling/metabolic	Other	GSTA2	Glutathione S-transferase A2
P09661	RU2A	Other signaling/metabolic	Other	SNRPA1	U2 small nuclear ribonucleoprotein A'
P0CF74	IGLC6	Immunoglobulin V-region	Immunoglobulin / BCR	IGLC6	Immunoglobulin lambda constant 6
P0DP23	CALM1	Other signaling/metabolic	Calcium signaling	CALM1	Calmodulin-1
P11233	RALA	Other signaling/metabolic	Kinase / phosphatase signaling	RALA	Ras-related protein Ral-A
P11912	CD79A	Ca2+/BCR signaling	Other	CD79A	B-cell antigen receptor complex-associated protein alpha chain
P13796	PLSL	Other signaling/metabolic	Calcium signaling	LCP1	Plastin-2
P14174	MIF	Other signaling/metabolic	Kinase / phosphatase signaling	MIF	Macrophage migration inhibitory factor
P15336	ATF2	Other signaling/metabolic	Transcription regulation	ATF2	Cyclic AMP-dependent transcription factor ATF-2
P15391	CD19	Other signaling/metabolic	Kinase / phosphatase signaling	CD19	B-lymphocyte antigen CD19
P15498	VAV	Other signaling/metabolic	Kinase / phosphatase signaling	VAV1	Proto-oncogene vav
P16298	PP2BB	Other signaling/metabolic	Transcription regulation	PPP3CB	Serine/threonine-protein phosphatase 2B catalytic subunit beta isoform
P16333	NCK1	Other signaling/metabolic	Transcription regulation	NCK1	SH2/SH3 adapter protein NCK1
P16885	PLCG2	Other signaling/metabolic	Kinase / phosphatase signaling	PLCG2	1-phosphatidylinositol 4,5-bisphosphate phosphodiesterase gamma-2
P17980	PRS6A	Proteasome	Proteasome / ubiquitin	PSMC3	26S proteasome regulatory subunit 6A
P17987	TCPA	Other signaling/metabolic	Other	TCP1	T-complex protein 1 subunit alpha
P18846	ATF1	Other signaling/metabolic	Transcription regulation	ATF1	Cyclic AMP-dependent transcription factor ATF-1
P19419	ELK1	Other signaling/metabolic	Transcription regulation	ELK1	ETS domain-containing protein Elk-1
P19838	NFKB1	Other signaling/metabolic	Transcription regulation	NFKB1	Nuclear factor NF-kappa-B p105 subunit
P20273	CD22	Other signaling/metabolic	Calcium signaling	CD22	B-cell receptor CD22
P20618	PSB1	Proteasome	Proteasome / ubiquitin	PSMB1	Proteasome subunit beta type-1
P20700	LMNB1	Other signaling/metabolic	Other	LMNB1	Lamin-B1
P22301	IL10	Other signaling/metabolic	Transcription regulation	IL10	Interleukin-10
P22626	ROA2	Other signaling/metabolic	Other	HNRNPA2B1	Heterogeneous nuclear ribonucleoproteins A2/B1
P23083	HV102	Immunoglobulin V-region	Immunoglobulin / BCR	IGHV1-2	Immunoglobulin heavy variable 1-2
P23443	KS6B1	Other signaling/metabolic	Kinase / phosphatase signaling	RPS6KB1	Ribosomal protein S6 kinase beta-1
P23528	COF1	Other signaling/metabolic	Kinase / phosphatase signaling	CFL1	Cofilin-1
P23588	IF4B	Other signaling/metabolic	Other	EIF4B	Eukaryotic translation initiation factor 4B
P25786	PSA1	Proteasome	Proteasome / ubiquitin	PSMA1	Proteasome subunit alpha type-1
P25787	PSA2	Proteasome	Proteasome / ubiquitin	PSMA2	Proteasome subunit alpha type-2
P25788	PSA3	Proteasome	Proteasome / ubiquitin	PSMA3	Proteasome subunit alpha type-3
P25789	PSA4	Proteasome	Proteasome / ubiquitin	PSMA4	Proteasome subunit alpha type-4
P25963	IKBA	Other signaling/metabolic	Transcription regulation	NFKBIA	NF-kappa-B inhibitor alpha
P26038	MOES	Other signaling/metabolic	Other	MSN	Moesin
P28066	PSA5	Proteasome	Proteasome / ubiquitin	PSMA5	Proteasome subunit alpha type-5
P28070	PSB4	Proteasome	Proteasome / ubiquitin	PSMB4	Proteasome subunit beta type-4
P28072	PSB6	Proteasome	Proteasome / ubiquitin	PSMB6	Proteasome subunit beta type-6
P28074	PSB5	Proteasome	Proteasome / ubiquitin	PSMB5	Proteasome subunit beta type-5
P29350	PTN6	Other signaling/metabolic	Kinase / phosphatase signaling	PTPN6	Tyrosine-protein phosphatase non-receptor type 6
P30153	2AAA	Other signaling/metabolic	Transcription regulation	PPP2R1A	Serine/threonine-protein phosphatase 2A 65 kDa regulatory subunit A alpha isoform
P30154	2AAB	Other signaling/metabolic	Kinase / phosphatase signaling	PPP2R1B	Serine/threonine-protein phosphatase 2A 65 kDa regulatory subunit A beta isoform
P31749	AKT1	Other signaling/metabolic	Transcription regulation	AKT1	RAC-alpha serine/threonine-protein kinase
P31751	AKT2	Other signaling/metabolic	Kinase / phosphatase signaling	AKT2	RAC-beta serine/threonine-protein kinase
P31946	1433B	Other signaling/metabolic	Transcription regulation	YWHAB	14-3-3 protein beta/alpha
P35226	BMI1	Other signaling/metabolic	Transcription regulation	BMI1	Polycomb complex protein BMI-1
P35568	IRS1	Other signaling/metabolic	Kinase / phosphatase signaling	IRS1	Insulin receptor substrate 1
P35813	PPM1A	Other signaling/metabolic	Transcription regulation	PPM1A	Protein phosphatase 1A
P35998	PRS7	Proteasome	Proteasome / ubiquitin	PSMC2	26S proteasome regulatory subunit 7
P37837	TALDO	Other signaling/metabolic	Other	TALDO1	Transaldolase
P38646	GRP75	Other signaling/metabolic	Calcium signaling	HSPA9	Stress-70 protein, mitochondrial
P42336	PK3CA	Other signaling/metabolic	Kinase / phosphatase signaling	PIK3CA	Phosphatidylinositol 4,5-bisphosphate 3-kinase catalytic subunit alpha isoform
P42338	PK3CB	Other signaling/metabolic	Kinase / phosphatase signaling	PIK3CB	Phosphatidylinositol 4,5-bisphosphate 3-kinase catalytic subunit beta isoform
P42345	MTOR	Other signaling/metabolic	Transcription regulation	MTOR	Serine/threonine-protein kinase mTOR
P42771	CDN2A	Other signaling/metabolic	Transcription regulation	CDKN2A	Cyclin-dependent kinase inhibitor 2A
P42773	CDN2C	Other signaling/metabolic	Kinase / phosphatase signaling	CDKN2C	Cyclin-dependent kinase 4 inhibitor C
P43405	KSYK	Other signaling/metabolic	Transcription regulation	SYK	Tyrosine-protein kinase SYK
P43686	PRS6B	Proteasome	Proteasome / ubiquitin	PSMC4	26S proteasome regulatory subunit 6B
P45985	MP2K4	Other signaling/metabolic	Kinase / phosphatase signaling	MAP2K4	Dual specificity mitogen-activated protein kinase kinase 4
P46734	MP2K3	Other signaling/metabolic	Transcription regulation	MAP2K3	Dual specificity mitogen-activated protein kinase kinase 3
P48556	PSMD8	Proteasome	Proteasome / ubiquitin	PSMD8	26S proteasome non-ATPase regulatory subunit 8
P48995	TRPC1	Other signaling/metabolic	Calcium signaling	TRPC1	Short transient receptor potential channel 1
P49720	PSB3	Proteasome	Proteasome / ubiquitin	PSMB3	Proteasome subunit beta type-3
P49721	PSB2	Proteasome	Proteasome / ubiquitin	PSMB2	Proteasome subunit beta type-2
P49815	TSC2	Other signaling/metabolic	Kinase / phosphatase signaling	TSC2	Tuberin
P51451	BLK	Other signaling/metabolic	Kinase / phosphatase signaling	BLK	Tyrosine-protein kinase Blk
P51452	DUS3	Other signaling/metabolic	Kinase / phosphatase signaling	DUSP3	Dual specificity protein phosphatase 3
P51665	PSMD7	Proteasome	Proteasome / ubiquitin	PSMD7	26S proteasome non-ATPase regulatory subunit 7
P51812	KS6A3	Other signaling/metabolic	Transcription regulation	RPS6KA3	Ribosomal protein S6 kinase alpha-3
P52564	MP2K6	Other signaling/metabolic	Transcription regulation	MAP2K6	Dual specificity mitogen-activated protein kinase kinase 6
P52597	HNRPF	Other signaling/metabolic	Other	HNRNPF	Heterogeneous nuclear ribonucleoprotein F
P52907	CAZA1	Other signaling/metabolic	Other	CAPZA1	F-actin-capping protein subunit alpha-1
P54619	AAKG1	Other signaling/metabolic	Kinase / phosphatase signaling	PRKAG1	5'-AMP-activated protein kinase subunit gamma-1
P54646	AAPK2	Other signaling/metabolic	Transcription regulation	PRKAA2	5'-AMP-activated protein kinase catalytic subunit alpha-2
P55273	CDN2D	Other signaling/metabolic	Kinase / phosphatase signaling	CDKN2D	Cyclin-dependent kinase 4 inhibitor D
P57053	H2BFS	Other signaling/metabolic	Other	H2BC12L	Histone H2B type F-S
P60900	PSA6	Proteasome	Proteasome / ubiquitin	PSMA6	Proteasome subunit alpha type-6
P60953	CDC42	Other signaling/metabolic	Kinase / phosphatase signaling	CDC42	Cell division control protein 42 homolog
P62191	PRS4	Proteasome	Proteasome / ubiquitin	PSMC1	26S proteasome regulatory subunit 4
P62195	PRS8	Proteasome	Proteasome / ubiquitin	PSMC5	26S proteasome regulatory subunit 8
P62333	PRS10	Proteasome	Proteasome / ubiquitin	PSMC6	26S proteasome regulatory subunit 10B
P62714	PP2AB	Other signaling/metabolic	Kinase / phosphatase signaling	PPP2CB	Serine/threonine-protein phosphatase 2A catalytic subunit beta isoform
P62753	RS6	Other signaling/metabolic	Other	RPS6	Small ribosomal subunit protein eS6
P62805	H4	Other signaling/metabolic	Other	H4C1	Histone H4
P63098	CANB1	Other signaling/metabolic	Transcription regulation	PPP3R1	Calcineurin subunit B type 1
P63208	SKP1	Other signaling/metabolic	Proteasome / ubiquitin	SKP1	S-phase kinase-associated protein 1
P78364	PHC1	Other signaling/metabolic	Transcription regulation	PHC1	Polyhomeotic-like protein 1
P78417	GSTO1	Other signaling/metabolic	Calcium signaling	GSTO1	Glutathione S-transferase omega-1
P84243	H33	Other signaling/metabolic	Other	H3-3A	Histone H3.3
Q00169	PIPNA	Other signaling/metabolic	Kinase / phosphatase signaling	PITPNA	Phosphatidylinositol transfer protein alpha isoform
Q00534	CDK6	Other signaling/metabolic	Kinase / phosphatase signaling	CDK6	Cyclin-dependent kinase 6
Q00987	MDM2	Other signaling/metabolic	Proteasome / ubiquitin	MDM2	E3 ubiquitin-protein ligase Mdm2
Q01094	E2F1	Other signaling/metabolic	Transcription regulation	E2F1	Transcription factor E2F1
Q02078	MEF2A	Other signaling/metabolic	Transcription regulation	MEF2A	Myocyte-specific enhancer factor 2A
Q04206	TF65	Other signaling/metabolic	Transcription regulation	RELA	Transcription factor p65
Q04637	IF4G1	Other signaling/metabolic	Other	EIF4G1	Eukaryotic translation initiation factor 4 gamma 1
Q04864	REL	Other signaling/metabolic	Transcription regulation	REL	Proto-oncogene c-Rel
Q06187	BTK	Other signaling/metabolic	Transcription regulation	BTK	Tyrosine-protein kinase BTK
Q06413	MEF2C	Other signaling/metabolic	Transcription regulation	MEF2C	Myocyte-specific enhancer factor 2C
Q06587	RING1	Other signaling/metabolic	Transcription regulation	RING1	E3 ubiquitin-protein ligase RING1
Q07889	SOS1	Other signaling/metabolic	Transcription regulation	SOS1	Son of sevenless homolog 1
Q08209	PP2BA	Other signaling/metabolic	Transcription regulation	PPP3CA	Protein phosphatase 3 catalytic subunit alpha
Q09028	RBBP4	Other signaling/metabolic	Transcription regulation	RBBP4	Histone-binding protein RBBP4
Q0VGL1	LTOR4	Other signaling/metabolic	Other	LAMTOR4	Ragulator complex protein LAMTOR4
Q12968	NFAC3	Other signaling/metabolic	Transcription regulation	NFATC3	Nuclear factor of activated T-cells, cytoplasmic 3
Q13115	DUS4	Other signaling/metabolic	Kinase / phosphatase signaling	DUSP4	Dual specificity protein phosphatase 4
Q13126	MTAP	Other signaling/metabolic	Other	MTAP	S-methyl-5'-thioadenosine phosphorylase
Q13131	AAPK1	Other signaling/metabolic	Transcription regulation	PRKAA1	5'-AMP-activated protein kinase catalytic subunit alpha-1
Q13164	MK07	Other signaling/metabolic	Transcription regulation	MAPK7	Mitogen-activated protein kinase 7
Q13177	PAK2	Other signaling/metabolic	Kinase / phosphatase signaling	PAK2	Serine/threonine-protein kinase PAK 2
Q13200	PSMD2	Proteasome	Proteasome / ubiquitin	PSMD2	26S proteasome non-ATPase regulatory subunit 2
Q13469	NFAC2	Other signaling/metabolic	Transcription regulation	NFATC2	Nuclear factor of activated T-cells, cytoplasmic 2
Q13586	STIM1	Ca2+/BCR signaling	Calcium signaling	STIM1	Stromal interaction molecule 1
Q13616	CUL1	Other signaling/metabolic	Proteasome / ubiquitin	CUL1	Cullin-1
Q14188	TFDP2	Other signaling/metabolic	Transcription regulation	TFDP2	Transcription factor Dp-2
Q14209	E2F2	Other signaling/metabolic	Transcription regulation	E2F2	Transcription factor E2F2
Q14571	ITPR2	Ca2+/BCR signaling	Kinase / phosphatase signaling	ITPR2	Inositol 1,4,5-trisphosphate-gated calcium channel ITPR2
Q14573	ITPR3	Ca2+/BCR signaling	Kinase / phosphatase signaling	ITPR3	Inositol 1,4,5-trisphosphate-gated calcium channel ITPR3
Q14643	ITPR1	Ca2+/BCR signaling	Kinase / phosphatase signaling	ITPR1	Inositol 1,4,5-trisphosphate-gated calcium channel ITPR1
Q14738	2A5D	Other signaling/metabolic	Kinase / phosphatase signaling	PPP2R5D	Serine/threonine-protein phosphatase 2A 56 kDa regulatory subunit delta isoform
Q14765	STAT4	Other signaling/metabolic	Transcription regulation	STAT4	Signal transducer and activator of transcription 4
Q14781	CBX2	Other signaling/metabolic	Transcription regulation	CBX2	Chromobox protein homolog 2
Q15008	PSMD6	Proteasome	Proteasome / ubiquitin	PSMD6	26S proteasome non-ATPase regulatory subunit 6
Q15022	SUZ12	Other signaling/metabolic	Transcription regulation	SUZ12	Polycomb protein SUZ12
Q15349	KS6A2	Other signaling/metabolic	Kinase / phosphatase signaling	RPS6KA2	Ribosomal protein S6 kinase alpha-2
Q15382	RHEB	Other signaling/metabolic	Kinase / phosphatase signaling	RHEB	GTP-binding protein Rheb
Q15418	KS6A1	Other signaling/metabolic	Transcription regulation	RPS6KA1	Ribosomal protein S6 kinase alpha-1
Q15653	IKBB	Other signaling/metabolic	Transcription regulation	NFKBIB	NF-kappa-B inhibitor beta
Q15831	STK11	Other signaling/metabolic	Kinase / phosphatase signaling	STK11	Serine/threonine-protein kinase STK11
Q15910	EZH2	Other signaling/metabolic	Transcription regulation	EZH2	Histone-lysine N-methyltransferase EZH2
Q16186	ADRM1	Other signaling/metabolic	Proteasome / ubiquitin	ADRM1	Proteasomal ubiquitin receptor ADRM1
Q16576	RBBP7	Other signaling/metabolic	Transcription regulation	RBBP7	Histone-binding protein RBBP7
Q16644	MAPK3	Other signaling/metabolic	Kinase / phosphatase signaling	MAPKAPK3	MAP kinase-activated protein kinase 3
Q16828	DUS6	Other signaling/metabolic	Kinase / phosphatase signaling	DUSP6	Dual specificity protein phosphatase 6
Q16829	DUS7	Other signaling/metabolic	Kinase / phosphatase signaling	DUSP7	Dual specificity protein phosphatase 7
Q53EL6	PDCD4	Other signaling/metabolic	Transcription regulation	PDCD4	Programmed cell death protein 4
Q5VZM2	RRAGB	Other signaling/metabolic	Other	RRAGB	Ras-related GTP-binding protein B
Q6IAA8	LTOR1	Other signaling/metabolic	Other	LAMTOR1	Ragulator complex protein LAMTOR1
Q6ZUJ8	BCAP	Other signaling/metabolic	Kinase / phosphatase signaling	PIK3AP1	Phosphoinositide 3-kinase adapter protein 1
Q7RTN6	STRAA	Other signaling/metabolic	Kinase / phosphatase signaling	STRADA	STE20-related kinase adapter protein alpha
Q8IV61	GRP3	Other signaling/metabolic	Kinase / phosphatase signaling	RASGRP3	Ras guanyl-releasing protein 3
Q8IV63	VRK3	Other signaling/metabolic	Kinase / phosphatase signaling	VRK3	Serine/threonine-protein kinase VRK3
Q8IW41	MAPK5	Other signaling/metabolic	Transcription regulation	MAPKAPK5	MAP kinase-activated protein kinase 5
Q8IXK0	PHC2	Other signaling/metabolic	Transcription regulation	PHC2	Polyhomeotic-like protein 2
Q8N122	RPTOR	Other signaling/metabolic	Transcription regulation	RPTOR	Regulatory-associated protein of mTOR
Q8N4C8	MINK1	Other signaling/metabolic	Kinase / phosphatase signaling	MINK1	Misshapen-like kinase 1
Q8N726	ARF	Other signaling/metabolic	Transcription regulation	CDKN2A	Tumor suppressor ARF
Q8NBW4	S38A9	Other signaling/metabolic	Other	SLC38A9	Neutral amino acid transporter 9
Q8NDV7	TNR6A	Other signaling/metabolic	Transcription regulation	TNRC6A	Trinucleotide repeat-containing gene 6A protein
Q8NDX5	PHC3	Other signaling/metabolic	Transcription regulation	PHC3	Polyhomeotic-like protein 3
Q8WV28	BLNK	Other signaling/metabolic	Kinase / phosphatase signaling	BLNK	B-cell linker protein
Q92574	TSC1	Other signaling/metabolic	Other	TSC1	Hamartin
Q96A08	H2B1A	Other signaling/metabolic	Other	H2BC1	Histone H2B type 1-A
Q96B36	AKTS1	Other signaling/metabolic	Other	AKT1S1	Proline-rich AKT1 substrate 1
Q96B97	SH3K1	Other signaling/metabolic	Kinase / phosphatase signaling	SH3KBP1	SH3 domain-containing kinase-binding protein 1
Q96D31	CRCM1	Other signaling/metabolic	Calcium signaling	ORAI1	Calcium release-activated calcium channel protein 1
Q96GD3-2	SCMH1	Other signaling/metabolic	Other
Q96SN7	ORAI2	Other signaling/metabolic	Calcium signaling	ORAI2	Protein orai-2
Q99436	PSB7	Proteasome	Proteasome / ubiquitin	PSMB7	Proteasome subunit beta type-7
Q99439	CNN2	Other signaling/metabolic	Other	CNN2	Calponin-2
Q99460	PSMD1	Proteasome	Proteasome / ubiquitin	PSMD1	26S proteasome non-ATPase regulatory subunit 1
Q99496	RING2	Other signaling/metabolic	Transcription regulation	RNF2	E3 ubiquitin-protein ligase RING2
Q99683	M3K5	Other signaling/metabolic	Transcription regulation	MAP3K5	Mitogen-activated protein kinase kinase kinase 5
Q9BVC4	LST8	Other signaling/metabolic	Other	MLST8	Target of rapamycin complex subunit LST8
Q9BXL7	CAR11	Other signaling/metabolic	Kinase / phosphatase signaling	CARD11	Caspase recruitment domain-containing protein 11
Q9C0K7	STRAB	Other signaling/metabolic	Kinase / phosphatase signaling	STRADB	STE20-related kinase adapter protein beta
Q9H3K6	BOLA2	Other signaling/metabolic	Other	BOLA2	BolA-like protein 2
Q9H9G7	AGO3	Other signaling/metabolic	Transcription regulation	AGO3	Protein argonaute-3
Q9H9S4	CB39L	Other signaling/metabolic	Kinase / phosphatase signaling	CAB39L	Calcium-binding protein 39-like
Q9HB90	RRAGC	Other signaling/metabolic	Transcription regulation	RRAGC	Ras-related GTP-binding protein C
Q9HC52	CBX8	Other signaling/metabolic	Transcription regulation	CBX8	Chromobox protein homolog 8
Q9HCE1	MOV10	Other signaling/metabolic	Transcription regulation	MOV10	RNA helicase MOV-10
Q9HCJ0	TNR6C	Other signaling/metabolic	Transcription regulation	TNRC6C	Trinucleotide repeat-containing gene 6C protein
Q9HCK5	AGO4	Other signaling/metabolic	Transcription regulation	AGO4	Protein argonaute-4
Q9NQL2	RRAGD	Other signaling/metabolic	Other	RRAGD	Ras-related GTP-binding protein D
Q9UDY8	MALT1	Other signaling/metabolic	Kinase / phosphatase signaling	MALT1	Mucosa-associated lymphoid tissue lymphoma translocation protein 1
Q9UGI9	AAKG3	Other signaling/metabolic	Kinase / phosphatase signaling	PRKAG3	5'-AMP-activated protein kinase subunit gamma-3
Q9UGJ0	AAKG2	Other signaling/metabolic	Kinase / phosphatase signaling	PRKAG2	5'-AMP-activated protein kinase subunit gamma-2
Q9UHA4	LTOR3	Other signaling/metabolic	Other	LAMTOR3	Ragulator complex protein LAMTOR3
Q9UKB1	FBW1B	Other signaling/metabolic	Proteasome / ubiquitin	FBXW11	F-box/WD repeat-containing protein 11
Q9UKE5	TNIK	Other signaling/metabolic	Kinase / phosphatase signaling	TNIK	TRAF2 and NCK-interacting protein kinase
Q9UL18	AGO1	Other signaling/metabolic	Transcription regulation	AGO1	Protein argonaute-1
Q9UL46	PSME2	Other signaling/metabolic	Proteasome / ubiquitin	PSME2	Proteasome activator complex subunit 2
Q9UN19	DAPP1	Other signaling/metabolic	Kinase / phosphatase signaling	DAPP1	Dual adapter for phosphotyrosine and 3-phosphotyrosine and 3-phosphoinositide
Q9UNM6	PSD13	Other signaling/metabolic	Proteasome / ubiquitin	PSMD13	26S proteasome non-ATPase regulatory subunit 13
Q9UPQ9	TNR6B	Other signaling/metabolic	Transcription regulation	TNRC6B	Trinucleotide repeat-containing gene 6B protein
Q9Y297	FBW1A	Other signaling/metabolic	Proteasome / ubiquitin	BTRC	F-box/WD repeat-containing protein 1A
Q9Y2Q5	LTOR2	Other signaling/metabolic	Other	LAMTOR2	Ragulator complex protein LAMTOR2
Q9Y376	CAB39	Other signaling/metabolic	Kinase / phosphatase signaling	CAB39	Calcium-binding protein 39
Q9Y478	AAKB1	Other signaling/metabolic	Kinase / phosphatase signaling	PRKAB1	5'-AMP-activated protein kinase subunit beta-1
Q9Y4H2	IRS2	Other signaling/metabolic	Kinase / phosphatase signaling	IRS2	Insulin receptor substrate 2
Q9Y6K9	NEMO	Other signaling/metabolic	Transcription regulation	IKBKG	NF-kappa-B essential modulator
